# Environmental selection influences the microbiome of subsurface petroleum reservoirs

**DOI:** 10.1101/2022.09.08.507151

**Authors:** Daniel A. Gittins, Srijak Bhatnagar, Casey R. J. Hubert

## Abstract

Petroleum reservoirs within the deep biosphere are extreme environments inhabited by diverse microbial communities creating biogeochemical hotspots in the subsurface. Despite their ecological and industrial importance, systematic studies of core microbial taxa and associated genomic attributes of the oil reservoir microbiome are limited. This study compiles and compares 343 16S rRNA gene amplicon libraries and 25 shotgun metagenomic libraries from oil reservoirs in different parts of the world. Taxonomic composition varies among reservoirs with different physicochemical characteristics, and with geographic distance. Despite oil reservoirs lacking a taxonomic core microbiome in these datasets, gene-centric metagenomic analysis reveals a functional core featuring carbon acquisition and energy conservation strategies consistent with other deep biosphere environments. Genes for anaerobic hydrocarbon degradation are observed in a subset of the samples and are therefore not considered to represent core biogeochemical functions in oil reservoirs. Metabolic redundancy within the petroleum reservoir microbiome reveals these to be deep biosphere systems poised to respond to changes in redox biogeochemistry. This highlights the potential to use microbial genomics for predicting microbial responses to (bio)engineering perturbations to these subsurface habitats.
