## Supplementary material for "Environmental selection influences the microbiome of subsurface petroleum reservoirs": Table S4

### Sheet: Table S4. Statistics 16S alpha
Table S4. Correlation of environmental and technical factors with alpha diversity indicies for high throughput 16S rRNA gene libraries
Variable	Spearman				Kruskal-Wallace
	richness		Shannon index		richness		Shannon index
	r	P	r	P	chi-squared	P	chi-squared	P
Study					175.74	2.2e-16	114.92	2.2e-16
Sequencer					110.97	2.2e-16	44.278	2.85e-11
Primers					138.41	2.2e-16	110.08	2.2e-16
Reservoir type					103.33	2.2e-16	81.085	2.2e-16
Depth	-0.427218	7.531e-14	-0.469873	2.2e-16
Temperature	-0.434075	1.158e-14	-0.486834	2.2e-16

### Sheet: Table S4. Statistics 16S beta
Table S4. Correlation of environmental and technical factors with high throughput 16S rRNA gene-based microbial community composition. Sequence count data converted to relative abundance prior to statistical tests for non-subsampled libraries to account for variable library sizes.
Variable	Primers	Non-subsampled libraries				Subsampled libraries*
		Permanova**
		Df	F	R2	Pr(>F)	Df	F	R2	Pr(>F)
Reference/study	Archaeal	3	18.292	0.40387	0.0001	3	18.351	0.40464	0.0001
	Universal	8	12.762	0.33685	0.0001	8	12.303	0.32871	0.0001
Reservoir production type	Archaeal	1	2.6627	0.03108	0.0084	1	2.6195	0.0306	0.0109
	Universal	1	24.273	0.1045	0.0001	1	23.488	0.10147	0.0001
		Mantel**
		r		P		r		P
Temperature	Archaeal	0.5446		0.0001		0.5436		0.0001
	Universal	0.3276		0.0001		0.33		0.0001
Depth	Archaeal	0.5485		0.0001		0.5504		0.0001
	Universal	0.4251		0.0001		0.4257		0.0001
Geographic location	Archaeal	0.441		0.0001		0.4402		0.0001
	Universal	0.2982		0.0001		0.3025		0.0001
*reported only for comparision with non-subsampled libraries.
**test conducted with 9,999 permutations.
Df = number of variables minus 1
F = comparision of within-group to between-group variance
R2 = how much variation in distances is explained by the variable, i.e., 0.4 = 40% of the variation in distances
Pr(>F) = overall significance of the model (the probability that random chance generated the data) < 0.05 = significant

### Sheet: Table S4. Statistics metagenome
Table S4. Correlation of environmental and technical factors with KEGG Ortholog assignment relative abundance and the occurrence of KEGG Decoder, sporulation genes, and HC biodegradation pathways/functions between samples (detailed lists of each provided in Table S7)
Variable	KO assignment				Function
	Permanova*				Permanova*
	Df	F	R2	Pr(>F)	Df	F	R2	Pr(>F)
Reference/study	5	2.3364	0.38074	0.002	5	2.1904	0.36565	0.0707
Reservoir production type	1	1.0531	0.04378	0.3282	1	0.98066	0.04089	0.4022
	Mantel*				Mantel*
	r		P		r		P
Temperature	-0.1595		0.9544		0.1057		0.1746
Depth	-0.05972		0.6853		0.1656		0.0768
Geographic location	0.1926		0.0527		0.2051		0.0462
*test conducted with 9,999 permutations.
Df = number of variables minus 1
F = comparision of within-group to between-group variance
R2 = how much variation in distances is explained by the variable, i.e., 0.4 = 40% of the variation in distances
Pr(>F) = overall significance of the model (the probability that random chance generated the data) < 0.05 = significant
